# Deciphering cis-regulatory elements using REgulamentary

**DOI:** 10.1101/2024.05.24.595662

**Authors:** Simone G. Riva, Emily Georgiades, Jennifer C. Herrmann, E. Ravza Gür, Edward Sanders, Martin Sergeant, Matthew Baxter, Jim R. Hughes

**Affiliations:** MRC Molecular Haematology Unit, MRC Weatherall Institute of Molecular Medicine, University of Oxford, Oxford, UK; MRC WIMM Centre for Computational Biology, MRC Weatherall Institute of Molecular Medicine, University of Oxford, Oxford, UK

**Keywords:** Bioinformatics, gene regulation, cis-regulatory elements

## Abstract

With the boom in Genome-Wide Association Studies (GWAS), it has become apparent that many disease-associated genetic variants lie in the non-coding regions of the genome. In order to prioritise these variants and disentangle their functional significance, it is important to be able to accurately classify cis-regulatory elements within these non-coding regions of the genome. Historically, the classification of cis-regulatory elements relied purely on the presence of characteristic histone marks, with recent advancements in their classification using more sophisticated Hidden Markov Model (HMM)-based approaches. The limitation of the HMM-based approaches is that the output of these models is an arbitrary chromatin state, which then requires the user to manually assign these states to a particular class of cis-regulatory elements. Here we present a new tool, REgulamentary, which enables *de novo* genome-wide annotation of cis-regulatory elements in a cell-type specific manner. We benchmarked REgulamentary against GenoSTAN, the most popular existing published chromatin annotation and regulatory element identification tool, to demonstrate the advancements REgulamentary can provide in assigning chromatin states. Finally, as an example of REgulamentary’s utility in solving complex disease trait *loci*, we applied REgulamentary to published GWAS data to demonstrate how this tool can be used to prioritise likely causal variants.
