## Supplementary A - ENCODE Accession IDs for "Deciphering cis-regulatory elements using REgulamentary": SupplemetaryA.xlsx

### Sheet: Sheet1
Here is the table with the human umbilical vein endothelial cell (HUVEC) type, genomic feature, and ENCODE Accession IDs:
Cell type	Genomic feature	ENCODE Accession ID
HUVEC	DNase	ENCFF000STF
HUVEC	DNase	ENCFF000STI
HUVEC	DNase	ENCFF001BNW
HUVEC	DNase	ENCFF001BNX
HUVEC	DNase	ENCFF001BNY
HUVEC	DNase	ENCFF001BNZ
HUVEC	DNase	ENCFF001BOA
HUVEC	DNase	ENCFF001BOB
HUVEC	DNase	ENCFF001DOK
HUVEC	DNase	ENCFF001DOL
HUVEC	DNase	ENCFF044ZWE
HUVEC	DNase	ENCFF335SBI
HUVEC	DNase	ENCFF632YPM
HUVEC	DNase	ENCFF665FQP
HUVEC	H3K4me1	ENCFF000BSX
HUVEC	H3K4me1	ENCFF000BSY
HUVEC	H3K4me1	ENCFF000BTD
HUVEC	H3K4me3	ENCFF000BTH
HUVEC	H3K4me3	ENCFF000BTL
HUVEC	H3K4me3	ENCFF000BTS
HUVEC	H3K4me3	ENCFF001FSU
HUVEC	H3K4me3	ENCFF001FSV
HUVEC	H3K4me3	ENCFF255MRT
HUVEC	H3K4me3	ENCFF356SYW
HUVEC	H3K27ac	ENCFF000BSD
HUVEC	H3K27ac	ENCFF000BSI
HUVEC	CTCF	ENCFF000BQY
HUVEC	CTCF	ENCFF000BRD
HUVEC	CTCF	ENCFF000BRG
HUVEC	CTCF	ENCFF000RVE
HUVEC	CTCF	ENCFF000RVI
HUVEC	CTCF	ENCFF001HSL
HUVEC	CTCF	ENCFF001HSN
