## Supplementary B - Lead SNPs for "Deciphering cis-regulatory elements using REgulamentary": SupplemetaryB.xlsx

### Sheet: Sheet1
Here is the table with the author, published GWAS study used for TopLD imputation:
Author	Published dateed date	Study ID
Arning A	2012-09-20	GCST001689
Aung N	2022-06-13	GCST90134590
Aung N	2022-06-13	GCST90134594
Bellenguez C	2012-02-05	GCST001400
Carcel-Marquez J	2022-07-08	GCST90132228
Carrera C	2021-03-16	GCST90027882
Carty CL	2015-06-18	GCST002987
Carty CL	2015-06-18	GCST002988
Chauhan G	2016-04-07	GCST003490
Chauhan G	2016-04-07	GCST003491
Cheng YC	2016-01-05	GCST003321
Cheng YC	2016-01-05	GCST003322
Cheng YC	2016-01-05	GCST003324
Daghals I	2022-02-01	GCST90103795
Daghals I	2022-02-01	GCST90103796
Dichgans M	2013-11-21	GCST002286
Dichgans M	2013-11-21	GCST002287
Dichgans M	2013-11-21	GCST002288
Dichgans M	2013-11-21	GCST002290
Gretarsdottir S	2008-10-01	GCST000239
Holliday EG	2012-09-02	GCST001659
Ibanez L	2022-02-25	GCST90239734
Ibanez L	2022-02-25	GCST90239735
Ibanez L	2022-02-25	GCST90239736
Ibanez L	2022-02-25	GCST90239737
Ikram MA	2009-04-15	GCST000379
Ishigaki K	2020-06-08	GCST90013688
Jaworek T	2020-09-11	GCST010652
Jaworek T	2022-08-31	GCST90188370
Jaworek T	2022-08-31	GCST90188371
Keene KL	2014-08-06	GCST002559
Keene KL	2020-07-22	GCST011176
Kumar A	2021-05-24	GCST90020240
Kumar A	2021-05-24	GCST90020241
Kumar A	2021-05-24	GCST90020242
Lee TH	2017-11-09	GCST005057
Malik R	2017-03-06	GCST007991
Malik R	2018-03-12	GCST005838
Malik R	2018-03-12	GCST005840
Malik R	2018-03-12	GCST005841
Malik R	2018-03-12	GCST005842
Malik R	2018-03-12	GCST005843
Malik R	2018-03-12	GCST006906
Malik R	2018-03-12	GCST006907
Malik R	2018-03-12	GCST006908
Malik R	2018-03-12	GCST006909
Malik R	2018-03-12	GCST006910
Malik R	2018-11-01	GCST007248
Matarin M	2007-05-06	GCST000032
Mishra A	2022-09-30	GCST90104536
Mishra A	2022-09-30	GCST90104537
Mishra A	2022-09-30	GCST90104538
Mishra A	2022-09-30	GCST90104541
Mishra A	2022-09-30	GCST90104542
Mishra A	2022-09-30	GCST90104543
Mishra A	2022-09-30	GCST90104553
Mishra A	2022-09-30	GCST90162543
Mishra A	2022-09-30	GCST90162544
Mishra A	2022-09-30	GCST90162545
Mishra A	2022-09-30	GCST90162546
Mola-Caminal M	2019-01-01	GCST006935
Pulit SL	2015-12-18	GCST003257
Pulit SL	2015-12-18	GCST003258
Pulit SL	2015-12-18	GCST003259
Pulit SL	2015-12-18	GCST003260
Pulit SL	2015-12-18	GCST003261
Sakaue S	2021-09-30	GCST90018644
Sakaue S	2021-09-30	GCST90018864
Schmidt AF	2023-04-26	GCST90268122
Schmidt AF	2023-04-26	GCST90268130
Soderholm M	2019-02-22	GCST007672
Soderholm M	2019-02-22	GCST007673
Soderholm M	2019-02-22	GCST007674
Soderholm M	2019-02-22	GCST007675
Soderholm M	2019-02-22	GCST007676
Song Y	2021-02-25	GCST90014126
Song Y	2021-02-25	GCST90014129
Song Y	2021-02-25	GCST90014132
Temprano-Sagrera G	2022-03-14	GCST90129549
Temprano-Sagrera G	2022-03-14	GCST90129550
Temprano-Sagrera G	2022-03-14	GCST90129551
Temprano-Sagrera G	2022-03-14	GCST90129552
Temprano-Sagrera G	2022-03-14	GCST90129553
Temprano-Sagrera G	2022-03-14	GCST90129554
Temprano-Sagrera G	2022-03-14	GCST90129555
Torres-Aguila NP	2019-10-07	GCST008915
Traylor M	2012-10-05	GCST001706
Traylor M	2015-12-16	GCST003245
Traylor M	2016-02-23	GCST003423
Traylor M	2016-12-20	GCST004020
Traylor M	2016-12-20	GCST004022
Traylor M	2016-12-20	GCST004023
Traylor M	2021-03-25	GCST90014122
Traylor M	2021-03-25	GCST90014123
Verma SS	2020-05-30	GCST010483
von Berg J	2020-02-11	GCST010153
von Berg J	2020-02-11	GCST010154
von Berg J	2020-02-11	GCST010156
von Berg J	2020-02-11	GCST010158
von Berg J	2020-02-11	GCST010159
von Berg J	2020-02-11	GCST010160
von Berg J	2020-02-11	GCST010161
von Berg J	2020-02-11	GCST010163
von Berg J	2020-02-11	GCST010164
von Berg J	2020-02-11	GCST010165
von Berg J	2020-02-11	GCST010166
von Berg J	2020-02-11	GCST010167
Vujkovic M	2020-06-15	GCST010550
Westphal S	2019-01-24	GCST007977
Williams SR	2015-12-30	GCST003211
Williams SR	2015-12-30	GCST003212
Williams SR	2015-12-30	GCST003213
Williams SR	2015-12-30	GCST003233
Williams SR	2015-12-30	GCST003234
Williams SR	2015-12-30	GCST003235
Williams SR	2017-06-01	GCST004598
Xie Y	2023-02-10	GCST90271319
Yamada Y	2018-05-29	GCST010836
Zhang F	2021-11-11	GCST90095484
